# A core UPS molecular complement implicates unique endocytic compartments at the parasite-host interface in *Giardia lamblia*

**DOI:** 10.1101/2022.07.13.499947

**Authors:** Erina A. Balmer, Corina D. Wirdnam, Carmen Faso

**Affiliations:** Institute of Cell Biology, University of Bern, Bern, Switzerland; Multidisciplinary Center for Infectious Diseases, Vetsuisse Faculty, University of Bern, Bern, Switzerland; Graduate School for Cellular and Biomedical Sciences, University of Bern, Bern, Switzerland

**Keywords:** *Giardia lamblia*, virulence, unconventional protein secretion, interactome, peripheral endocytic compartments

## Abstract

Unconventional protein secretion (UPS) plays important roles in processes for the survival of the cell and whole organisms. In contrast to canonical secretory routes, UPS does not generally require secretory signal sequences and often bypasses secretory compartments such as the ER and the Golgi apparatus.

*Giardia lamblia* is a protozoan parasite of global medical importance and reduced subcellular complexity known to release several proteins, some of them virulence factors, without canonical secretory signals, thus implicating UPS at the parasite-host interface. No dedicated machinery nor mechanism(s) for UPS in Giardia are currently known, although speculations on unique endocytic Giardia compartments called PV/PECs have been put forth.

To begin to address the question of whether PV/PECs are implicated in virulence-associated UPS and to define the composition of molecular machinery involved in release of confirmed and putative virulence factors, in this study we employed affinity purification and mass spectrometry coupled to microscopy-based subcellular localization and signal correlation quantification techniques to investigate protein complexes of eleven reported unconventionally-secreted putative and confirmed virulence factors, all predicted to be cytosolic. A subset of selected putative and confirmed virulence factors, along with their interaction partners, unequivocally associate to the surface of PV/PECs. Extended and validated interactomes point to a core PV/PECs-associated UPS machinery, which includes uncharacterized and Giardia-specific coiled-coil proteins and NEK kinases. Finally, a specific subset of the alpha-giardin protein family was invariably found enriched in all PV/PECs-associated protein interactomes, highlighting a previously unappreciated role for these proteins at PV/PECs and in UPS.

Taken together, our results provide the first characterization of a virulence-associated UPS protein complex in *Giardia lamblia* at PVs/PECs, suggesting a novel link between these primarily endocytic and feeding organelles and UPS at the parasite-host interface.
