## Supplementary data and tables for "A core UPS molecular complement implicates unique endocytic compartments at the parasite-host interface in *Giardia lamblia*": supplementary table 1_Oligos.xlsx

### Sheet: Tabelle1
ORF	oligonucleotide sequences for amplification
GL50803_11118 Enolase	GC TCTAGA CGGTCTACCCCAAAACTCTGAG
	GC TTAATTAATCAAGCGTAATCTGGAACATCGTATGGGTACTTCCAGGCCTCGAAACCATAAGG
GL50803_112103 Arginine deiminase	GC TCTAGA CTGTGGTCTGTAACTGTAGATCC
	GC TTAATTAATCAAGCGTAATCTGGAACATCGTATGGGTACTTGATATCGACGCAGATGTC
GL50803_4812 beta giardin	GC TCTAGA TGCTAAGTCCTATACGACCGTG
	GC TTAATTAA GTG CTT TGT GAC CAT CGA GAG G
GL50803_11654 alpha 1-giardin	GC TCTAGA GTA AGC CTT GTG GTG CGG CTC
	GC TTAATTAA CTT CAC GCG CCA GAG GGT G
GL50803_17153 alpha 11- giardin	GC TCTAGA CTCTCTTGATATACAGGGCTGTTG
	GC TTAATTAA TTT AGC AAG CTT CCA GAA CAT GAG
GL50803_16453 carbamate kinase	GC TCTAGA TTC AAA AGT AGA GGG AAG CTG ACA G
	GC TTAATTAA ATC CTT GAT GAT GCG GGT CCC AC
GL50803_17327 Xaa-Pro dipeptidase	GC TCTAGA GCA CGT GCC ACC CAA GTG AG
	GC TTAATTAA CTG GTA GGC TTG GTC TCT GAG G
GL50803_3910 hypothetical	GC TCTAGA TGA GTC ATG GCG CCA CAA GTG
	GC TTAATTAA GAG CAT GGC GGC CAC GTC CT
GL50803_112304 TEF1-alpha	GC TCTAGA CCTGGCTACCCACTTTATCCGCG
	GC TTAATTAA CTT GCC GCC CTT GGG GGG C
GL50803_12091 Macrophage migration inhibitory factor	GC TCTAGA CGA GGC GTC TCA GCT TAA TGT TC
	GC TTAATTAA AAA CGT GCT GCC ATT AAA GCC CC
GL50803_6687 GAPDH	GC TCTAGA GCCTGAAGACCCATGAGCTGATC
	GC TTAATTAA GCA GCC CTT GGA CCC GAC GTA C
GL50803_27521 Histone H2A	GC TCTAGA TTGTACTCCAACCGGCTGTGG
	GC TTAATTAA AAG ATC CTG CGA CCG ATG GG
GL50803_15383 Peroxiredoxin-1-paralog	GC TCTAGA GCAAACAAGATGATCTCCTCTCAG
	GC TTAATTAA CTT TGT GAA GGT CTT AGA AAA GTA TTC C
GL50803_11390 NEK	GC TCTAGA GCA ATG GAG GCC GCA AGG TG
	GC TTAATTAA ACA GGC GGA TGA ACC ACT GAG AAT G
GL50803_6464 hypothetical protein	GC ACTAGT CAA GGG GCA GCC GGG CTG TG
	GC TTAATTAA GTT GAT TAA ATA TTG AGA GTT ATC CCC
GL50803_15409 NEK	GC TCTAGA GCAGGAGCACGGTATGAAGGAC
	GC TTAATTAA CAG GTT CAG GAC CTC ACG CAC
GL50803_15411 NEK	GC TCTAGA TCT TCC CCA TCC AGC GTC AGT AG
	GC TTAATTAA GGC CCT CTC GAG GAT CCT GAT G
GL50803_16824 NEK	GC TCTAGA CAG GGC TTG AGA GCT TGG AAA G
	GC TTAATTAA CTT CAT GTA GGT CTT TAT TAG CGC C
GL50803_10167 Coiled-coil protein	GC TCTAGA AGT GCT AAG CGG TGG GCT ATT C
	GC TTAATTAA AGA AAA AAT ATC CAG GGC GTT CGG
GL50803_15591 Coiled-coil	GC ACTAGT ACGTGCTCAGCAGTGAATCCCAATG
	GC TTAATTAA CAA GTA TGT GAA AGC AGC ATC GTC CTC AAT GCC CAG TCT CTT CTT ATA GC
GL50803_17249 Coiled-coil protein - amplified in 2 pieces due to internal Xba restriction sites (mutated with highlighted oligos)	GC TCTAGA GAA CGA TCT AAA GAA GTG CGA CG
	GTT TCT GCT CCA GAT CGC GTA G
	CTA CGC GAT CTG GAG CAG AAA C
	GC TTAATTAA ATC AAA GAT TTC CAG AAG AGA CGG GG
