## Supplementary data and tables for "A core UPS molecular complement implicates unique endocytic compartments at the parasite-host interface in *Giardia lamblia*": supplementary table 2_Pearsons coefficients for 10 representative cells for statistical analysis.xlsx

### Sheet: PV_PEC-associated UPS substrate
Sample	Enolase	alpha_1-giardin	alpha_11-giardin	Xaa-Pro_dipeptidase	carbamate_kinase	CHC
Cell 1	0.186	0.3	0.554	0.372	0.153	0.635
Cell 2	0.101	0.46	0.476	0.426	0.076	0.436
Cell 3	0.2	0.37	0.462	0.427	0.063	0.602
Cell 4	0.077	0.19	0.573	0.276	0.17	0.523
Cell 5	0.199	0.186	0.312	0.475	0.114	0.665
Cell 6	0.146	0.28	0.34	0.561	0.218	0.598
Cell 7	0.231	0.382	0.389	0.357	0.026	0.679
Cell 8	0.27	0.298	0.539	0.417	0.196	0.55
Cell 9	0.182	0.339	0.507	0.409	0.127	0.566
Cell 10	0.199	0.269	0.487	0.41	0.112	0.451

### Sheet: PV_PECs-associated UPS partners
Sample	15409 NEK	15411 NEK	11390 NEK	10167 coiled coil	15591 coiled coil	17249 coiled coil	6464 hypothetical	carbamate kinase	CHC
Cell 1	0.34	0.4	0.32	0.54	0.38	0.36	0.34	0.15	0.64
Cell 2	0.35	0.44	0.54	0.46	0.37	0.24	0.42	0.08	0.44
Cell 3	0.34	0.49	0.38	0.5	0.29	0.32	0.18	0.06	0.6
Cell 4	0.31	0.58	0.37	0.34	0.36	0.31	0.46	0.17	0.52
Cell 5	0.24	0.45	0.51	0.24	0.24	0.31	0.36	0.11	0.67
Cell 6	0.31	0.53	0.38	0.46	0.16	0.36	0.52	0.22	0.6
Cell 7	0.37	0.44	0.28	0.47	0.33	0.24	0.58	0.03	0.68
Cell 8	0.24	0.39	0.32	0.44	0.25	0.34	0.49	0.2	0.55
Cell 9	0.26	0.4	0.41	0.43	0.19	0.41	0.44	0.13	0.57
Cell 10	0.21	0.52	0.44	0.49	0.24	0.41	0.16	0.11	0.45
