## Supplementary data and tables for "A core UPS molecular complement implicates unique endocytic compartments at the parasite-host interface in *Giardia lamblia*": supplementary table 3_top 10 interactors crosslinked and native incl controls.xlsx

### Sheet: with crosslinking
GL50803_11118 Enolase			GL50803_11654 Alpha-1 giardin			GL50803_17327 Xaa-Pro dipeptidase
GN	Product Description	average %iBAQ	GN	Product Description	average %iBAQ	GN	Product Description	average %iBAQ
GL50803_11118	Enolase	90.206	GL50803_11654	Alpha-1 giardin	48.3275	GL50803_17327	Xaa-Pro dipeptidase	66.6999
GL50803_17153	Alpha-11 giardin	1.97108	GL50803_15411	NEK Kinase	7.386	GL50803_11390	NEK Kinase	11.3264
GL50803_15409	NEK Kinase	1.20942	GL50803_17153	Alpha-11 giardin	6.46816	GL50803_17153	Alpha-11 giardin	4.05787
GL50803_113677	Coiled-coil protein	0.976982	GL50803_15409	NEK Kinase	5.38935	GL50803_113677	Coiled-coil protein	2.29716
GL50803_112304/-12	Elongation factor 1-alpha	0.67942	GL50803_14551	Alpha-6 giardin	3.97559	GL50803_10311	Ornithine carbamoyltransferase	2.60409
GL50803_10311	Ornithine carbamoyltransferase	0.605742	GL50803_112304/-12	Elongation factor 1-alpha	2.30967	GL50803_15409	NEK Kinase	2.34375
GL50803_21942	NADP-specific glutamate dehydrogenase	0.419022	GL50803_10311	Ornithine carbamoyltransferase	2.28779	GL50803_11118	Enolase	1.46765
GL50803_11390	NEK Kinase	0.384642	GL50803_16824	NEK Kinase	1.30514	GL50803_11654	Alpha-1 giardin	1.73906
GL50803_17327	Xaa-Pro dipeptidase	0.558622	GL50803_17249	Coiled-coil protein	1.6866	GL50803_33769	NADH oxidase lateral transfer candidate	1.01145
GL50803_16453	Carbamate kinase	0.182628	GL50803_6464	hypothetical protein	1.52496	GL50803_112304/-12	Elongation factor 1-alpha	0.626581
GL50803_14521	Peroxiredoxin 1	0.248679	GL50803_14521	Peroxiredoxin 1	1.26516	GL50803_16653	hypothetical protein	0.663568
GL50803_17153 Alpha-11 giardin			GL50803_112103 Arginine deiminase			GL50803_112304/-12 Elongation factor 1-alpha
GN	Product Description	average %iBAQ	GN	Product Description	average %iBAQ	GN	Product Description	average %iBAQ
GL50803_17153	Alpha-11 giardin	53.8378	GL50803_112103	Arginine deiminase	90.0914	GL50803_112304/-12	Elongation factor 1-alpha	32.8848
GL50803_15409	NEK Kinase	4.58969	GL50803_10311	Ornithine carbamoyltransferase	1.77597	GL50803_13561	Translation elongation factor	7.69012
GL50803_11654	Alpha-1 giardin	5.74285	GL50803_112304/-12	Elongation factor 1-alpha	0.920181	GL50803_12102	Elongation factor 1-gamma	5.79775
GL50803_16745	Axoneme-associated protein GASP-180	2.42055	GL50803_14521	Peroxiredoxin 1	0.896286	GL50803_10311	Ornithine carbamoyltransferase	2.35917
GL50803_6184	Branched-chain amino acid aminotransferase lateral transfer candidate	1.69113	GL50803_16453	Carbamate kinase	0.459569	GL50803_14521	Peroxiredoxin 1	2.42445
GL50803_11118	Enolase	1.96997	GL50803_6687	Glyceraldehyde 3-phosphate dehydrogenase	0.443561	GL50803_11654	Alpha-1 giardin	1.44047
GL50803_113677	Coiled-coil protein	1.92338	GL50803_9909	Pyruvate, phosphate dikinase	0.207471	GL50803_88765	Cytosolic HSP70	1.04582
GL50803_112304/-12	Elongation factor 1-alpha	1.55423	GL50803_11654	Alpha-1 giardin	0.188479	GL50803_13864	Heat shock protein HSP 90-alpha	1.15124
GL50803_10311	Ornithine carbamoyltransferase	1.56009	GL50803_17056	Ribosomal protein L9	0.194074	GL50803_114787	Alpha-7.3 giardin	1.20743
GL50803_11390	NEK Kinase	1.0696	GL50803_114787	Alpha-7.3 giardin	0.121091	GL50803_17570	Elongation factor 2	1.02897
GL50803_17327	Xaa-Pro dipeptidase	1.37311	GL50803_88765	Cytosolic HSP70	0.123874	GL50803_94463	hypothetical protein	0.993861
GL50803_16453 Carbamate kinase			GL50803_12091 Macrophage migration inhibitory factor			GL50803_6687 Glyceraldehyde3-phosphatedehydrogenase
GN	Product Description	average %iBAQ	GN	Product Description	average %iBAQ	GN	Product Description	average %iBAQ
GL50803_16453	Carbamate kinase	86.4476	GL50803_12091	Macrophage migration inhibitory factor	88.4776	GL50803_6687	Glyceraldehyde3-phosphatedehydrogenase	64.7658
GL50803_112304/-12	Elongation factor 1-alpha	1.58999	GL50803_112304/-12	Elongation factor 1-alpha	1.8484	GL50803_112304/-12	Elongationfactor1-alpha	2.82809
GL50803_10311	Ornithine carbamoyltransferase	1.49794	GL50803_10311	Ornithine carbamoyltransferase	0.910574	GL50803_14521	Peroxiredoxin1	2.38677
GL50803_14521	Peroxiredoxin 1	0.781855	GL50803_88765	Cytosolic HSP70	0.970817	GL50803_10311	Ornithinecarbamoyltransferase	2.02195
GL50803_88765	Cytosolic HSP70	0.360344	GL50803_14521	Peroxiredoxin 1	1.11509	GL50803_88765	CytosolicHSP70	1.85738
GL50803_13561	Translation elongation factor	0.364171	GL50803_9909	Pyruvate, phosphate dikinase	0.433148	GL50803_114787	Alpha-7.3giardin	1.45636
GL50803_11654	Alpha-1 giardin	0.37105	GL50803_11654	Alpha-1 giardin	0.463081	GL50803_11654	Alpha-1giardin	1.17162
GL50803_13864	Heat shock protein HSP 90-alpha	0.325285	GL50803_16453	Carbamate kinase	0.29626	GL50803_13864	HeatshockproteinHSP90-alpha	0.759791
GL50803_6687	Glyceraldehyde 3-phosphate dehydrogenase	0.319408	GL50803_13561	Translation elongation factor	0.341373	GL50803_16453	Carbamatekinase	0.782974
GL50803_17570	Elongation factor 2	0.319364	GL50803_114787	Alpha-7.3 giardin	0.383479	GL50803_12102	Elongationfactor1-gamma	0.580566
GL50803_112103	Arginine deiminase	0.327363	GL50803_17570	Elongation factor 2	0.298422	GL50803_17570	Elongationfactor2	0.579571
GL50803_3910 hypothetical protein			GL50803_4812 Beta-giardin			GL50803_27521 Histone H2A (negative control)
GN	Product Description	average %iBAQ	GN	Product Description	average %iBAQ	GN	Product Description	%iBAQ
GL50803_3910	hypothetical protein	54.4246	GL50803_4812	Beta-giardin	77.6719	GL50803_121046	Histone H2B	26.7422
GL50803_112304/-12	Elongation factor 1-alpha	3.47254	GL50803_17230	Gamma giardin	4.67977	GL50803_27521	Histone H2A	25.2591
GL50803_14521	Peroxiredoxin 1	3.32936	GL50803_9909	Pyruvate, phosphate dikinase	2.34595	GL50803_135003	Histone H4	21.1821
GL50803_10311	Ornithine carbamoyltransferase	2.22045	GL50803_112304/-12	Elongation factor 1-alpha	2.09947	GL50803_135231	Histone H3	17.0676
GL50803_114787	Alpha-7.3 giardin	2.16398	GL50803_14521	Peroxiredoxin 1	1.71078	GL50803_10370	ATP/GTP binding protein	3.69413
GL50803_6687	Glyceraldehyde 3-phosphate dehydrogenase	1.51236	GL50803_88765	Cytosolic HSP70	1.31498	GL50803_6330	hypothetical protein	1.78165
GL50803_93938	Triosephosphate isomerase, cytosolic	1.36614	GL50803_86676	Delta giardin	0.904745	GL50803_15869	GTP-binding nuclear protein RAN/TC4	0.832257
GL50803_11654	Alpha-1 giardin	1.70925	GL50803_10311	Ornithine carbamoyltransferase	0.714116	GL50803_10311	Ornithine carbamoyltransferase	0.429398
GL50803_112079	Alpha-tubulin	1.32213	GL50803_112079	Alpha-tubulin	0.693308	GL50803_3367	Histone H3	0.36407
GL50803_17570	Elongation factor 2	1.01361	GL50803_136021	Beta tubulin	0.457804	GL50803_10570	FKBP-type peptidyl-prolyl cis-trans isomerase	0.259953
GL50803_90872	Phosphoglycerate kinase	1.12156	GL50803_16453	Carbamate kinase	0.448179	GL50803_9779	UPL-1	0.230587
GL50803_15383 Peroxiredoxin-1-paralog (positive control)
GN	Product Description	%iBAQ
GL50803_15383	Peroxiredoxin 1	62.5891
GL50803_8064	Protein disulfide isomerase PDI5	6.67203
GL50803_17121	Bip	5.65158
GL50803_15398	Chaperone protein dnaJ	4.32922
GL50803_103713	Protein disulfide isomerase PDI4	4.14366
GL50803_9909	Pyruvate	3.38857
GL50803_9413	Protein disulfide isomerase PDI2	3.04001
GL50803_10016	hypothetical protein	2.51671
GL50803_14670	Protein disulfide isomerase PDI3	2.25172
GL50803_29487	Protein disulfide isomerase PDI1	2.07545
GL50803_17432	Heat shock protein 70	0.453947

### Sheet: without crosslinking
GL50803_11118 Enolase			GL50803_11654 Alpha-1 giardin			GL50803_17327 Xaa-Pro dipeptidase			GL50803_17153 Alpha-11 giardin			GL50803_16453 Carbamate kinase (cytosolic control)
GN	Product Description	average %iBAQ	GN	Product Description	average %iBAQ	GN	Product Description	average %iBAQ	GN	Product Description	average %iBAQ	GN	Product Description	average %iBAQ
GL50803_11118	Enolase	94.7453	GL50803_11654	Alpha-1 giardin	45.6027	GL50803_17327	Xaa-Pro dipeptidase	64.6224	GL50803_17153	Alpha-11 giardin	74.3808	GL50803_16453	Carbamate kinase	99.5228
GL50803_15409	Kinase	0.871199	GL50803_17327	Xaa-Pro dipeptidase	13.7652	GL50803_11654	Alpha-1 giardin	14.08	GL50803_11654	Alpha-1 giardin	7.32084	GL50803_112312	Elongation factor 1-alpha	0.158421
GL50803_113677	Coiled-coil protein	0.827911	GL50803_15409	Kinase, NEK	7.46864	GL50803_11390	Kinase, NEK	10.4855	GL50803_15409	Kinase, NEK	3.46946	GL50803_5795	Leucine-rich repeat protein 1 virus receptor protein	0.0655142
GL50803_112312	Elongation factor 1-alpha	0.77435	GL50803_17153	Alpha-11 giardin	5.77879	GL50803_15409	Kinase, NEK	3.30676	GL50803_16745	Axoneme-associated protein GASP-180	3.12592	GL50803_93548	Phospholipase B	0.0419736
GL50803_17153	Alpha-11 giardin	0.571044	GL50803_15411	Kinase, NEK-frag	5.5687	GL50803_113677	Coiled-coil protein	2.34245	GL50803_93294	hypothetical protein	2.17845	GL50803_24880	High cysteine membrane protein Group 2	0.0480583
GL50803_17327	Xaa-Pro dipeptidase	0.367897	GL50803_15410	Ser/Thr protein kinase	5.01012	GL50803_17153	Alpha-11 giardin	1.6717	GL50803_6464	hypothetical protein	1.94559	GL50803_112079	Alpha-tubulin	0.037519
GL50803_5795	Leucine-rich repeat protein 1 virus receptor protein	0.254681	GL50803_14551	Alpha-6 giardin	4.38899	GL50803_33769	NADH oxidase lateral transfer candidate	1.27457	GL50803_15591	Coiled-coil protein	1.15435	GL50803_17053	Protein 21.1	0.0290403
GL50803_93548	Phospholipase B	0.214922	GL50803_11390	Kinase, NEK	4.11129	GL50803_112312	Elongation factor 1-alpha	0.475873	GL50803_7031	Spindle pole protein, putative	1.12802	GL50803_3331	Malate dehydrogenase	0.0171771
GL50803_11390	Kinase	0.161412	GL50803_17249	Coiled-coil protein	1.71668	GL50803_16453	Carbamate kinase	0.370004	GL50803_113677	Coiled-coil protein	0.990367	GL50803_14213	hypothetical protein	0.0273355
GL50803_14213	hypothetical protein	0.142329	GL50803_6464	hypothetical protein	1.09005	GL50803_11118	Enolase	0.282344	GL50803_17327	Xaa-Pro dipeptidase	0.850797	GL50803_136021	Beta tubulin	0.0176578
GL50803_41212	hypothetical protein	0.136221	GL50803_113677	Coiled-coil protein	0.931088	GL50803_93548	Phospholipase B	0.129358	GL50803_41212	hypothetical protein	0.431351	GL50803_21321	High cysteine membrane protein Group 5	0.00889325
