## Supplementary data and tables for "A core UPS molecular complement implicates unique endocytic compartments at the parasite-host interface in *Giardia lamblia*": supplementary table 4 _Info on interactors of UPS substrates.xlsx

### Sheet: Tabelle1
ORF and protein name	found in secretome (sec.) or surface proteome (sur.)	SP or TMD	comments
GL50803_112304/12 Elongation factor 1-alpha	sec. (Ma'ayeh et al. 2017)	no	UPS substrate GL50803_112304 and GL50803_112312 are identical, besides GL50803_112304 having a longer promoter
GL50803_113677 Coiled-coil protein	no	no
GL50803_11390 NEK Kinase	no	no
GL50803_14521 Peroxiredoxin 1	sec. (Ma'ayeh et al. 2017, after 6 hours in co-culture)	no
GL50803_14551 Alpha-6 giardin	no	no
GL50803_15409 NEK Kinase	sec. (Ma'ayeh et al. 2017)	no
GL50803_15411 NEK Kinase	sec. (Ma'ayeh et al. 2017)	no
GL50803_16453 Carbamate kinase	sur. (Davids et al. 2019) and sec. (Ma'ayeh et al. 2017)	no	UPS substrate
GL50803_16653 hypothetical protein	no	no	carries a FYVE zinc finger domain (PIP-binding)
GL50803_16745 Axoneme-associated protein GASP-180	sec. (Ma'ayeh et al. 2017)	no
GL50803_16824 NEK Kinase	sec. (Ma'ayeh et al. 2017, after 2 hours in co-culture)	no
GL50803_17249 Coiled-coil protein	no	no
GL50803_21942 NADP-specific glutamate dehydrogenase	sec. (Ma'ayeh et al. 2017, after 6 hours in co-culture)	no
GL50803_33769 NADH oxidase lateral transfer candidate	sec. (Ma'ayeh et al. 2017, after 6 hours in co-culture)	no
GL50803_6184 Branched-chain amino acid aminotransferase lateral transfer candidate	sec. (Ma'ayeh et al. 2017)	no
GL50803_6464 hypothetical	no	no
chosen for further investigation
