## Supplementary data and tables for "A core UPS molecular complement implicates unique endocytic compartments at the parasite-host interface in *Giardia lamblia*": supplementary table 5_details on samples on PRIDE.xlsx

### Sheet: details on PRIDE data sets
ORF and protein name	sample name in PRIDE identifier PXD035195 (cross-linking conditions)	sample name in PRIDE identifier PXD035190 (native conditions)
GL50803_11118 Enolase	G2, 2b	NAT-G2-1, NAT-G2-2
GL50803_112103 Arginine deiminase	G3, 3b
GL50803_4812 beta giardin	G24, 24b
GL50803_11654 alpha 1-giardin	G25, 25b	NAT-G25-1, NAT-G25-2
GL50803_17153 alpha 11- giardin	G26, 26b	NAT-G26-1, NAT-G26-2
GL50803_16453 carbamate kinase	G28, 28b	NAT-G28-1, NAT-G28-2
GL50803_17327 Xaa-Pro dipeptidase	G31, 31b	NAT-G31-1, NAT-G31-2
GL50803_3910 hypothetical	G34, 34b
GL50803_112304 EF1-alpha	G39, 39b
GL50803_12091 Macrophage migration inhibitory factor	G41, 41b
GL50803_6687 GAPDH	G69, 69b
GL50803_27521 Histone H2A (negative control)	G17
GL50803_15383 Peroxiredoxin-1-paralog (positive control)	G36
GL50803_16824 NEK Kinase	G66, 66b
GL50803_15411 NEK Kinase	65a, 65b
GL50803_11390 NEK Kinase	71a, 71b
GL50803_15409 NEK Kinase	67a, 67c, 67d
GL50803_10167 Coiled-coil protein	64a, 64b
GL50803_15591 Coiled-coil protein	72b, 72c
GL50803_17249 Coiled-coil protein	77a, 77b
GL50803_6464 hypothetical protein (putative coiled-coil protein)	G68, 68b
